# Transcriptome dynamics predict thermotolerance in *Caenorhabditis elegans*

**DOI:** 10.1101/661652

**Authors:** Katharina Jovic, Jacopo Grilli, Mark G. Sterken, Basten L. Snoek, Joost A. G. Riksen, Stefano Allesina, Jan E. Kammenga

## Abstract

**Background:** The detrimental effects of a short bout of stress can persist, and potentially turn lethal, long after the return to normal conditions. Thermotolerance, which is the capacity of an organism to withstand relatively extreme temperatures, is influenced by the response during stress exposure, as well as the recovery process afterwards. While heat-shock response mechanisms have been studied intensively, predicting thermal tolerance remains a challenge.

**Results:** Here, we use the nematode *Caenorhabditis elegans* to measure transcriptional resilience to heat stress and predict thermotolerance. Using high dimensionality reduction techniques in combination with genome-wide gene expression profiles collected in three high resolution time-series during control, heat stress and recovery conditions, we infer a quantitative scale capturing the extent of stress-induced transcriptome dynamics in a single value. This scale provides a basis for evaluating transcriptome resilience, defined here as the ability to depart from stress-expression dynamics during recovery. Independent replication across multiple highly divergent genotypes reveals that the transcriptional resilience parameter measured after a spike in temperature is quantitatively linked to long-term survival after heat stress.

**Conclusion:** Our findings imply that thermotolerance is an intrinsic property that pre-determines long term outcome of stress and can be predicted by the transcriptional resilience parameter. Inferring the transcriptional resilience parameters of higher organisms could aid in evaluating rehabilitation strategies after stresses such as disease and trauma.
