## Supplemental Table 1 for "Transcriptome dynamics predict thermotolerance in *Caenorhabditis elegans*"

### Sheet: SampleOverview
Published.Paper	ArrayExpressAccessNumber	Set	FileName	Genotype	Treatment.x	Treatment.Duration	Age.at.Sampling
Snoek et al., 2017	E-MTAB-5779	RIL	US22502548_252018610210_S01_GE2_107_Sep09_1_1.txt	wn054	Dev	48	48
Snoek et al., 2017	E-MTAB-5779	RIL	US22502548_252018610210_S01_GE2_107_Sep09_1_1.txt	wn057	Rec	2	50
Snoek et al., 2017	E-MTAB-5779	RIL	US22502548_252018610210_S01_GE2_107_Sep09_1_2.txt	wn135	Rec	2	50
Snoek et al., 2017	E-MTAB-5779	RIL	US22502548_252018610210_S01_GE2_107_Sep09_1_2.txt	wn195	Dev	48	48
Snoek et al., 2017	E-MTAB-5779	RIL	US22502548_252018610210_S01_GE2_107_Sep09_1_3.txt	wn071	Rec	2	50
Snoek et al., 2017	E-MTAB-5779	RIL	US22502548_252018610210_S01_GE2_107_Sep09_1_3.txt	wn105	HS	2	48
Snoek et al., 2017	E-MTAB-5779	RIL	US22502548_252018610210_S01_GE2_107_Sep09_1_4.txt	wn049	HS	2	48
Snoek et al., 2017	E-MTAB-5779	RIL	US22502548_252018610210_S01_GE2_107_Sep09_1_4.txt	wn105	HS	2	48
Snoek et al., 2017	E-MTAB-5779	RIL	US22502548_252018610219_S01_GE2_107_Sep09_1_1.txt	wn098	Rec	2	50
Snoek et al., 2017	E-MTAB-5779	RIL	US22502548_252018610219_S01_GE2_107_Sep09_1_1.txt	wn124	HS	48	48
Snoek et al., 2017	E-MTAB-5779	RIL	US22502548_252018610219_S01_GE2_107_Sep09_1_2.txt	wn054	Rec	2	50
Snoek et al., 2017	E-MTAB-5779	RIL	US22502548_252018610219_S01_GE2_107_Sep09_1_2.txt	wn057	HS	2	48
Snoek et al., 2017	E-MTAB-5779	RIL	US22502548_252018610219_S01_GE2_107_Sep09_1_3.txt	wn013	Dev	48	48
Snoek et al., 2017	E-MTAB-5779	RIL	US22502548_252018610219_S01_GE2_107_Sep09_1_3.txt	wn105	Dev	48	48
Snoek et al., 2017	E-MTAB-5779	RIL	US22502548_252018610219_S01_GE2_107_Sep09_1_4.txt	wn107	Dev	48	48
Snoek et al., 2017	E-MTAB-5779	RIL	US22502548_252018610219_S01_GE2_107_Sep09_1_4.txt	wn110	Rec	2	50
Snoek et al., 2017	E-MTAB-5779	RIL	US22502548_252018610221_S01_GE2_107_Sep09_1_1.txt	wn072	Dev	48	48
Snoek et al., 2017	E-MTAB-5779	RIL	US22502548_252018610221_S01_GE2_107_Sep09_1_1.txt	wn161	Dev	48	48
Snoek et al., 2017	E-MTAB-5779	RIL	US22502548_252018610221_S01_GE2_107_Sep09_1_2.txt	wn072	Rec	2	50
Snoek et al., 2017	E-MTAB-5779	RIL	US22502548_252018610221_S01_GE2_107_Sep09_1_2.txt	wn153	Rec	2	50
Snoek et al., 2017	E-MTAB-5779	RIL	US22502548_252018610221_S01_GE2_107_Sep09_1_4.txt	wn048	HS	2	48
Snoek et al., 2017	E-MTAB-5779	RIL	US22502548_252018610221_S01_GE2_107_Sep09_1_4.txt	wn135	HS	2	48
Snoek et al., 2017	E-MTAB-5779	RIL	US22502548_252018610221_S02_GE2_107_Sep09_1_1.txt	wn158	Dev	48	48
Snoek et al., 2017	E-MTAB-5779	RIL	US22502548_252018610221_S02_GE2_107_Sep09_1_1.txt	wn161	Rec	2	50
Snoek et al., 2017	E-MTAB-5779	RIL	US22502548_252018610221_S02_GE2_107_Sep09_1_2.txt	wn159	Rec	2	50
Snoek et al., 2017	E-MTAB-5779	RIL	US22502548_252018610221_S02_GE2_107_Sep09_1_2.txt	wn176	HS	2	48
Snoek et al., 2017	E-MTAB-5779	RIL	US22502548_252018610221_S02_GE2_107_Sep09_1_3.txt	wn021	Rec	2	50
Snoek et al., 2017	E-MTAB-5779	RIL	US22502548_252018610221_S02_GE2_107_Sep09_1_3.txt	wn195	Rec	2	50
Snoek et al., 2017	E-MTAB-5779	RIL	US22502548_252018610221_S02_GE2_107_Sep09_1_4.txt	wn129	Dev	48	48
Snoek et al., 2017	E-MTAB-5779	RIL	US22502548_252018610222_S01_GE2_107_Sep09_1_1.txt	wn174	Dev	48	48
Snoek et al., 2017	E-MTAB-5779	RIL	US22502548_252018610222_S01_GE2_107_Sep09_1_1.txt	wn190	Rec	2	50
Snoek et al., 2017	E-MTAB-5779	RIL	US22502548_252018610222_S01_GE2_107_Sep09_1_2.txt	wn134	HS	2	48
Snoek et al., 2017	E-MTAB-5779	RIL	US22502548_252018610222_S01_GE2_107_Sep09_1_2.txt	wn146	HS	2	48
Snoek et al., 2017	E-MTAB-5779	RIL	US22502548_252018610222_S01_GE2_107_Sep09_1_3.txt	wn048	Rec	2	50
Snoek et al., 2017	E-MTAB-5779	RIL	US22502548_252018610222_S01_GE2_107_Sep09_1_3.txt	wn176	Rec	2	50
Snoek et al., 2017	E-MTAB-5779	RIL	US22502548_252018610222_S01_GE2_107_Sep09_1_4.txt	wn048	Dev	48	48
Snoek et al., 2017	E-MTAB-5779	RIL	US22502548_252018610222_S01_GE2_107_Sep09_1_4.txt	wn153	Dev	48	48
Snoek et al., 2017	E-MTAB-5779	RIL	US22502548_252018610222_S02_GE2_107_Sep09_1_1.txt	wn031	Dev	48	48
Snoek et al., 2017	E-MTAB-5779	RIL	US22502548_252018610222_S02_GE2_107_Sep09_1_1.txt	wn049	Dev	48	48
Snoek et al., 2017	E-MTAB-5779	RIL	US22502548_252018610222_S02_GE2_107_Sep09_1_2.txt	wn013	HS	2	48
Snoek et al., 2017	E-MTAB-5779	RIL	US22502548_252018610222_S02_GE2_107_Sep09_1_2.txt	wn161	HS	2	48
Snoek et al., 2017	E-MTAB-5779	RIL	US22502548_252018610222_S02_GE2_107_Sep09_1_3.txt	wn071	HS	2	48
Snoek et al., 2017	E-MTAB-5779	RIL	US22502548_252018610222_S02_GE2_107_Sep09_1_3.txt	wn129	HS	2	48
Snoek et al., 2017	E-MTAB-5779	RIL	US22502548_252018610222_S02_GE2_107_Sep09_1_4.txt	wn140	HS	2	48
Snoek et al., 2017	E-MTAB-5779	RIL	US22502548_252018610222_S02_GE2_107_Sep09_1_4.txt	wn185	Dev	48	48
Snoek et al., 2017	E-MTAB-5779	RIL	US22502548_252018610223_S01_GE2_107_Sep09_1_1.txt	wn021	Dev	48	48
Snoek et al., 2017	E-MTAB-5779	RIL	US22502548_252018610223_S01_GE2_107_Sep09_1_2.txt	wn113	HS	2	48
Snoek et al., 2017	E-MTAB-5779	RIL	US22502548_252018610223_S01_GE2_107_Sep09_1_2.txt	wn177	Rec	2	50
Snoek et al., 2017	E-MTAB-5779	RIL	US22502548_252018610223_S01_GE2_107_Sep09_1_3.txt	wn071	Dev	48	48
Snoek et al., 2017	E-MTAB-5779	RIL	US22502548_252018610223_S01_GE2_107_Sep09_1_3.txt	wn134	Rec	2	50
Snoek et al., 2017	E-MTAB-5779	RIL	US22502548_252018610223_S01_GE2_107_Sep09_1_4.txt	wn109	Rec	2	50
Snoek et al., 2017	E-MTAB-5779	RIL	US22502548_252018610223_S01_GE2_107_Sep09_1_4.txt	wn128	HS	2	48
Snoek et al., 2017	E-MTAB-5779	RIL	US22502548_252018610223_S02_GE2_107_Sep09_1_1.txt	wn176	Dev	48	48
Snoek et al., 2017	E-MTAB-5779	RIL	US22502548_252018610223_S02_GE2_107_Sep09_1_2.txt	wn113	Dev	48	48
Snoek et al., 2017	E-MTAB-5779	RIL	US22502548_252018610223_S02_GE2_107_Sep09_1_2.txt	wn177	Dev	48	48
Snoek et al., 2017	E-MTAB-5779	RIL	US22502548_252018610223_S02_GE2_107_Sep09_1_3.txt	wn152	HS	2	48
Snoek et al., 2017	E-MTAB-5779	RIL	US22502548_252018610223_S02_GE2_107_Sep09_1_4.txt	wn152	Dev	48	48
Snoek et al., 2017	E-MTAB-5779	RIL	US22502548_252018610223_S02_GE2_107_Sep09_1_4.txt	wn171	Rec	2	50
Snoek et al., 2017	E-MTAB-5779	RIL	US22502548_252018610224_S01_GE2_107_Sep09_1_1.txt	wn038	Rec	2	50
Snoek et al., 2017	E-MTAB-5779	RIL	US22502548_252018610224_S01_GE2_107_Sep09_1_1.txt	wn190	Dev	48	48
Snoek et al., 2017	E-MTAB-5779	RIL	US22502548_252018610224_S01_GE2_107_Sep09_1_2.txt	wn098	Dev	48	48
Snoek et al., 2017	E-MTAB-5779	RIL	US22502548_252018610224_S01_GE2_107_Sep09_1_2.txt	wn124	Dev	48	48
Snoek et al., 2017	E-MTAB-5779	RIL	US22502548_252018610224_S01_GE2_107_Sep09_1_3.txt	wn116	Rec	2	50
Snoek et al., 2017	E-MTAB-5779	RIL	US22502548_252018610224_S01_GE2_107_Sep09_1_3.txt	wn153	HS	2	48
Snoek et al., 2017	E-MTAB-5779	RIL	US22502548_252018610224_S01_GE2_107_Sep09_1_4.txt	wn109	HS	2	48
Snoek et al., 2017	E-MTAB-5779	RIL	US22502548_252018610224_S01_GE2_107_Sep09_1_4.txt	wn116	Dev	48	48
Snoek et al., 2017	E-MTAB-5779	RIL	US22502548_252018610225_S01_GE2_107_Sep09_1_1.txt	wn031	Rec	2	50
Snoek et al., 2017	E-MTAB-5779	RIL	US22502548_252018610225_S01_GE2_107_Sep09_1_1.txt	wn110	Dev	48	48
Snoek et al., 2017	E-MTAB-5779	RIL	US22502548_252018610225_S01_GE2_107_Sep09_1_2.txt	wn020	Dev	48	48
Snoek et al., 2017	E-MTAB-5779	RIL	US22502548_252018610225_S01_GE2_107_Sep09_1_2.txt	wn177	HS	2	48
Snoek et al., 2017	E-MTAB-5779	RIL	US22502548_252018610225_S01_GE2_107_Sep09_1_3.txt	wn013	Rec	2	50
Snoek et al., 2017	E-MTAB-5779	RIL	US22502548_252018610225_S01_GE2_107_Sep09_1_4.txt	wn038	Dev	48	48
Snoek et al., 2017	E-MTAB-5779	RIL	US22502548_252018610225_S01_GE2_107_Sep09_1_4.txt	wn058	HS	2	48
Snoek et al., 2017	E-MTAB-5779	RIL	US22502548_252018610281_S02_GE2_107_Sep09_1_2.txt	wn293	Rec	2	50
Snoek et al., 2017	E-MTAB-5779	RIL	US22502548_252018610282_S01_GE2_107_Sep09_1_4.txt	wn145	HS	2	48
Snoek et al., 2017	E-MTAB-5779	RIL	US22502548_252018610283_S03_GE2_107_Sep09_1_4.txt	wn292	Rec	2	50
Snoek et al., 2017	E-MTAB-5779	RIL	US22502548_252018610284_S01_GE2_107_Sep09_1_1.txt	wn292	HS	2	48
Snoek et al., 2017	E-MTAB-5779	RIL	US22502548_252018610284_S03_GE2_107_Sep09_1_4.txt	wn291	HS	2	48
Snoek et al., 2017	E-MTAB-5779	RIL	US22502548_252018610285_S01_GE2_107_Sep09_1_3.txt	wn291	Rec	2	50
Snoek et al., 2017	E-MTAB-5779	RIL	US22502548_252018610288_S01_GE2_107_Sep09_1_1.txt	wn293	Dev	48	48
Snoek et al., 2017	E-MTAB-5779	RIL	US22502548_252018610222_S03_GE2_107_Sep09_1_3.txt	wn009	Rec	2	50
Snoek et al., 2017	E-MTAB-5779	RIL	US22502548_252018610219_S02_GE2_107_Sep09_1_4.txt	wn020	HS	2	48
Snoek et al., 2017	E-MTAB-5779	RIL	US22502548_252018610210_S02_GE2_107_Sep09_1_1.txt	wn020	Rec	2	50
Snoek et al., 2017	E-MTAB-5779	RIL	US22502548_252018610225_S03_GE2_107_Sep09_1_2.txt	wn021	HS	2	48
Snoek et al., 2017	E-MTAB-5779	RIL	US22502548_252018610219_S02_GE2_107_Sep09_1_2.txt	wn031	HS	2	48
Snoek et al., 2017	E-MTAB-5779	RIL	US22502548_252018610224_S02_GE2_107_Sep09_1_3.txt	wn034	Dev	48	48
Snoek et al., 2017	E-MTAB-5779	RIL	US22502548_252018610224_S02_GE2_107_Sep09_1_4.txt	wn034	HS	2	48
Snoek et al., 2017	E-MTAB-5779	RIL	US22502548_252018610225_S03_GE2_107_Sep09_1_1.txt	wn034	Rec	2	50
Snoek et al., 2017	E-MTAB-5779	RIL	US22502548_252018610224_S03_GE2_107_Sep09_1_4.txt	wn037	HS	2	48
Snoek et al., 2017	E-MTAB-5779	RIL	US22502548_252018610225_S02_GE2_107_Sep09_1_1.txt	wn038	HS	2	48
Snoek et al., 2017	E-MTAB-5779	RIL	US22502548_252018610210_S03_GE2_107_Sep09_1_3.txt	wn041	Dev	48	48
Snoek et al., 2017	E-MTAB-5779	RIL	US22502548_252018610210_S03_GE2_107_Sep09_1_4.txt	wn041	Rec	2	50
Snoek et al., 2017	E-MTAB-5779	RIL	US22502548_252018610223_S03_GE2_107_Sep09_1_2.txt	wn046	Dev	48	48
Snoek et al., 2017	E-MTAB-5779	RIL	US22502548_252018610219_S03_GE2_107_Sep09_1_2.txt	wn046	HS	2	48
Snoek et al., 2017	E-MTAB-5779	RIL	US22502548_252018610224_S03_GE2_107_Sep09_1_2.txt	wn046	Rec	2	50
Snoek et al., 2017	E-MTAB-5779	RIL	US22502548_252018610224_S02_GE2_107_Sep09_1_2.txt	wn054	HS	2	48
Snoek et al., 2017	E-MTAB-5779	RIL	US22502548_252018610223_S03_GE2_107_Sep09_1_4.txt	wn054	Rec	2	50
Snoek et al., 2017	E-MTAB-5779	RIL	US22502548_252018610223_S03_GE2_107_Sep09_1_1.txt	wn055	Rec	2	50
Snoek et al., 2017	E-MTAB-5779	RIL	US22502548_252018610225_S02_GE2_107_Sep09_1_4.txt	wn057	Dev	48	48
Snoek et al., 2017	E-MTAB-5779	RIL	US22502548_252018610210_S02_GE2_107_Sep09_1_1.txt	wn072	HS	2	48
Snoek et al., 2017	E-MTAB-5779	set6	US22502548_252018610222_S03_GE2_107_Sep09_1_1.txt	wn075	Dev	48	48
Snoek et al., 2017	E-MTAB-5779	RIL	US22502548_252018610210_S03_GE2_107_Sep09_1_2.txt	wn075	HS	2	48
Snoek et al., 2017	E-MTAB-5779	RIL	US22502548_252018610225_S03_GE2_107_Sep09_1_4.txt	wn075	Rec	2	50
Snoek et al., 2017	E-MTAB-5779	RIL	US22502548_252018610225_S03_GE2_107_Sep09_1_1.txt	wn076	Dev	48	48
Snoek et al., 2017	E-MTAB-5779	RIL	US22502548_252018610223_S03_GE2_107_Sep09_1_1.txt	wn098	Dev	48	48
Snoek et al., 2017	E-MTAB-5779	RIL	US22502548_252018610219_S02_GE2_107_Sep09_1_3.txt	wn098	HS	2	48
Snoek et al., 2017	E-MTAB-5779	set11	US22502548_252018610222_S03_GE2_107_Sep09_1_2.txt	wn098	Rec	2	50
Snoek et al., 2017	E-MTAB-5779	RIL	US22502548_252018610221_S03_GE2_107_Sep09_1_2.txt	wn105	Rec	2	50
Snoek et al., 2017	E-MTAB-5779	RIL	US22502548_252018610225_S03_GE2_107_Sep09_1_2.txt	wn106	Dev	48	48
Snoek et al., 2017	E-MTAB-5779	RIL	US22502548_252018610221_S03_GE2_107_Sep09_1_4.txt	wn107	Rec	2	50
Snoek et al., 2017	E-MTAB-5779	RIL	US22502548_252018610225_S03_GE2_107_Sep09_1_3.txt	wn109	Dev	48	48
Snoek et al., 2017	E-MTAB-5779	RIL	US22502548_252018610219_S02_GE2_107_Sep09_1_2.txt	wn110	HS	2	48
Snoek et al., 2017	E-MTAB-5779	RIL	US22502548_252018610225_S03_GE2_107_Sep09_1_3.txt	wn113	Rec	2	50
Snoek et al., 2017	E-MTAB-5779	RIL	US22502548_252018610221_S03_GE2_107_Sep09_1_4.txt	wn116	HS	2	48
Snoek et al., 2017	E-MTAB-5779	RIL	US22502548_252018610219_S02_GE2_107_Sep09_1_3.txt	wn128	Dev	48	48
Snoek et al., 2017	E-MTAB-5779	RIL	US22502548_252018610225_S02_GE2_107_Sep09_1_4.txt	wn128	Rec	2	50
Snoek et al., 2017	E-MTAB-5779	RIL	US22502548_252018610219_S02_GE2_107_Sep09_1_4.txt	wn129	Rec	2	50
Snoek et al., 2017	E-MTAB-5779	RIL	US22502548_252018610221_S03_GE2_107_Sep09_1_3.txt	wn134	Dev	48	48
Snoek et al., 2017	E-MTAB-5779	RIL	US22502548_252018610219_S03_GE2_107_Sep09_1_4.txt	wn135	Dev	48	48
Snoek et al., 2017	E-MTAB-5779	RIL	US22502548_252018610221_S03_GE2_107_Sep09_1_1.txt	wn140	Dev	48	48
Snoek et al., 2017	E-MTAB-5779	RIL	US22502548_252018610224_S02_GE2_107_Sep09_1_2.txt	wn140	Rec	2	50
Snoek et al., 2017	E-MTAB-5779	RIL	US22502548_252018610219_S03_GE2_107_Sep09_1_3.txt	wn142	Dev	48	48
Snoek et al., 2017	E-MTAB-5779	RIL	US22502548_252018610223_S03_GE2_107_Sep09_1_4.txt	wn142	HS	2	48
Snoek et al., 2017	E-MTAB-5779	RIL	US22502548_252018610221_S03_GE2_107_Sep09_1_3.txt	wn146	Rec	2	50
Snoek et al., 2017	E-MTAB-5779	RIL	US22502548_252018610223_S03_GE2_107_Sep09_1_2.txt	wn152	Rec	2	50
Snoek et al., 2017	E-MTAB-5779	RIL	US22502548_252018610222_S03_GE2_107_Sep09_1_3.txt	wn158	HS	2	48
Snoek et al., 2017	E-MTAB-5779	RIL	US22502548_252018610225_S02_GE2_107_Sep09_1_3.txt	wn158	Rec	2	50
Snoek et al., 2017	E-MTAB-5779	RIL	US22502548_252018610225_S02_GE2_107_Sep09_1_2.txt	wn159	Dev	48	48
Snoek et al., 2017	E-MTAB-5779	set11	US22502548_252018610222_S03_GE2_107_Sep09_1_4.txt	wn159	HS	2	48
Snoek et al., 2017	E-MTAB-5779	RIL	US22502548_252018610224_S02_GE2_107_Sep09_1_1.txt	wn162	Dev	48	48
Snoek et al., 2017	E-MTAB-5779	RIL	US22502548_252018610224_S03_GE2_107_Sep09_1_2.txt	wn162	HS	2	48
Snoek et al., 2017	E-MTAB-5779	RIL	US22502548_252018610224_S03_GE2_107_Sep09_1_4.txt	wn162	Rec	2	50
Snoek et al., 2017	E-MTAB-5779	RIL	US22502548_252018610225_S02_GE2_107_Sep09_1_3.txt	wn174	HS	2	48
Snoek et al., 2017	E-MTAB-5779	RIL	US22502548_252018610221_S03_GE2_107_Sep09_1_1.txt	wn174	Rec	2	50
Snoek et al., 2017	E-MTAB-5779	RIL	US22502548_252018610210_S03_GE2_107_Sep09_1_4.txt	wn185	HS	2	48
Snoek et al., 2017	E-MTAB-5779	RIL	US22502548_252018610225_S02_GE2_107_Sep09_1_2.txt	wn185	Rec	2	50
Snoek et al., 2017	E-MTAB-5779	RIL	US22502548_252018610210_S03_GE2_107_Sep09_1_2.txt	wn186	Dev	48	48
Snoek et al., 2017	E-MTAB-5779	RIL	US22502548_252018610219_S03_GE2_107_Sep09_1_4.txt	wn186	HS	2	48
Snoek et al., 2017	E-MTAB-5779	RIL	US22502548_252018610210_S03_GE2_107_Sep09_1_3.txt	wn186	Rec	2	50
Snoek et al., 2017	E-MTAB-5779	RIL	US22502548_252018610225_S02_GE2_107_Sep09_1_1.txt	wn190	HS	2	48
Snoek et al., 2017	E-MTAB-5779	RIL	US22502548_252018610221_S03_GE2_107_Sep09_1_2.txt	wn195	HS	2	48
Snoek et al., 2017	E-MTAB-5779	RIL	US22502548_252018610290_S03_GE2_107_Sep09_1_2.txt	wn291	Dev	48	48
Snoek et al., 2017	E-MTAB-5779	RIL	US22502548_252018610288_S02_GE2_107_Sep09_1_1.txt	wn292	Dev	48	48
Snoek et al., 2017	E-MTAB-5779	RIL	US22502548_252018610285_S02_GE2_107_Sep09_1_2.txt	wn293	HS	2	48
Jovic et al., 2017	E-MTAB-5753	set1	US22502548_252018610207_S01_GE2_107_Sep09_1_1.txt	N2	HS	0	46
Jovic et al., 2017	E-MTAB-5753	set1	US22502548_252018610207_S01_GE2_107_Sep09_1_4.txt	N2	HS	0	46
Jovic et al., 2017	E-MTAB-5753	set3	1_0704_n2ctvscbct.txt	N2	HS	0	46
Jovic et al., 2017	E-MTAB-5753	set3	2_0704_n2hsvsn2ct.txt	N2	HS	0	46
Jovic et al., 2017	E-MTAB-5753	set6	US22502548_252018610289_S01_GE2_107_Sep09_1_2.txt	N2	HS	2	48
Jovic et al., 2017	E-MTAB-5753	set6	US22502548_252018610222_S01_GE2_107_Sep09_1_1.txt	N2	HS	2	48
Jovic et al., 2017	E-MTAB-5753	set6	US22502548_252018610285_S01_GE2_107_Sep09_1_4.txt	N2	HS	2	48
Jovic et al., 2017	E-MTAB-5753	set4	US22502548_252018610512_S01_GE2_107_Sep09_1_1.txt	N2	Rec	0	48
Jovic et al., 2017	E-MTAB-5753	set4	US22502548_252018610512_S01_GE2_107_Sep09_1_2.txt	N2	HS	3	49
Jovic et al., 2017	E-MTAB-5753	set4	US22502548_252018610559_S03_GE2_107_Sep09_1_4.txt	N2	HS	3	49
Jovic et al., 2017	E-MTAB-5753	set1	US22502548_252018610207_S01_GE2_107_Sep09_1_1.txt	N2	HS	3	49
Jovic et al., 2017	E-MTAB-5753	set1	US22502548_252018610207_S01_GE2_107_Sep09_1_4.txt	N2	HS	3	49
Jovic et al., 2017	E-MTAB-5753	set3	2_0704_n2hsvsn2ct.txt	N2	HS	4	50
Jovic et al., 2017	E-MTAB-5753	set7	US22502548_252018610515_S01_GE2_107_Sep09_1_1.txt	N2	HS	4	50
Jovic et al., 2017	E-MTAB-5753	set7	US22502548_252018610515_S01_GE2_107_Sep09_1_3.txt	N2	HS	4	50
Jovic et al., 2017	E-MTAB-5753	set3	4_0704_cbhsvsn2hs.txt	N2	HS	4	50
Jovic et al., 2017	E-MTAB-5753	set7	US22502548_252018610515_S01_GE2_107_Sep09_1_2.txt	N2	HS	4	50
Jovic et al., 2017	E-MTAB-5753	set1	US22502548_252018610207_S01_GE2_107_Sep09_1_2.txt	N2	HS	0.5	46.5
Jovic et al., 2017	E-MTAB-5753	set1	US22502548_252018610207_S01_GE2_107_Sep09_1_3.txt	N2	HS	0.5	46.5
Jovic et al., 2017	E-MTAB-5753	set2	US22502548_252018610118_S01_GE2_107_Sep09_1_2.txt	N2	HS	0.5	46.5
Jovic et al., 2017	E-MTAB-5753	set2	US22502548_252018610118_S01_GE2_107_Sep09_1_1.txt	N2	HS	0.5	46.5
Jovic et al., 2017	E-MTAB-5753	set1	US22502548_252018610209_S01_GE2_107_Sep09_1_1.txt	N2	HS	6	52
Jovic et al., 2017	E-MTAB-5753	set1	US22502548_252018610209_S01_GE2_107_Sep09_1_4.txt	N2	HS	6	52
Jovic et al., 2017	E-MTAB-5753	set7	US22502548_252018610516_S01_GE2_107_Sep09_1_1.txt	N2	HS	6	52
Jovic et al., 2017	E-MTAB-5753	set7	US22502548_252018610515_S01_GE2_107_Sep09_1_4.txt	N2	HS	6	54
Jovic et al., 2017	E-MTAB-5753	set7	US22502548_252018610516_S01_GE2_107_Sep09_1_2.txt	N2	HS	6	54
Jovic et al., 2017	E-MTAB-5753	set4	US22502548_252018610512_S01_GE2_107_Sep09_1_3.txt	N2	HS	8	54
Jovic et al., 2017	E-MTAB-5753	set4	US22502548_252018610512_S01_GE2_107_Sep09_1_4.txt	N2	HS	8	54
Jovic et al., 2017	E-MTAB-5753	set4	US22502548_252018610559_S03_GE2_107_Sep09_1_1.txt	N2	HS	8	54
Jovic et al., 2017	E-MTAB-5753	set2	US22502548_252018610118_S01_GE2_107_Sep09_1_3.txt	N2	HS	1	47
Jovic et al., 2017	E-MTAB-5753	set1	US22502548_252018610209_S01_GE2_107_Sep09_1_2.txt	N2	HS	1	47
Jovic et al., 2017	E-MTAB-5753	set1	US22502548_252018610209_S01_GE2_107_Sep09_1_3.txt	N2	HS	1	47
Jovic et al., 2017	E-MTAB-5753	set2	US22502548_252018610118_S01_GE2_107_Sep09_1_2.txt	N2	HS	1	47
Jovic et al., 2017	E-MTAB-5753	set4	US22502548_252018610512_S01_GE2_107_Sep09_1_1.txt	N2	HS	12	57
Jovic et al., 2017	E-MTAB-5753	set4	US22502548_252018610559_S03_GE2_107_Sep09_1_2.txt	N2	HS	12	57
Jovic et al., 2017	E-MTAB-5753	set4	US22502548_252018610559_S03_GE2_107_Sep09_1_3.txt	N2	HS	12	57
Jovic et al., 2017	E-MTAB-5753	set7	US22502548_252018610516_S01_GE2_107_Sep09_1_3.txt	N2	HS	12	57
Jovic et al., 2017	E-MTAB-5753	set7	US22502548_252018610516_S01_GE2_107_Sep09_1_4.txt	N2	HS	12	57
in prep. Sterken et al., 2018	E-MTAB-7019	IL	US22502548_252018610285_S01_GE2_107_Sep09_1_2.txt	wn201	HS	2	48
in prep. Sterken et al., 2018	E-MTAB-7019	IL	US22502548_252018610281_S02_GE2_107_Sep09_1_1.txt	wn201	Dev	48	48
in prep. Sterken et al., 2018	E-MTAB-7019	IL	US22502548_252018610282_S01_GE2_107_Sep09_1_2.txt	wn201	Rec	2	50
in prep. Sterken et al., 2018	E-MTAB-7019	IL	US22502548_252018610281_S01_GE2_107_Sep09_1_1.txt	wn202	Dev	48	48
in prep. Sterken et al., 2018	E-MTAB-7019	IL	US22502548_252018610283_S02_GE2_107_Sep09_1_1.txt	wn202	HS	2	48
in prep. Sterken et al., 2018	E-MTAB-7019	IL	US22502548_252018610282_S03_GE2_107_Sep09_1_2.txt	wn202	Rec	2	50
in prep. Sterken et al., 2018	E-MTAB-7019	IL	US22502548_252018610284_S02_GE2_107_Sep09_1_1.txt	wn205	HS	2	48
in prep. Sterken et al., 2018	E-MTAB-7019	IL	US22502548_252018610288_S01_GE2_107_Sep09_1_2.txt	wn205	Rec	2	50
in prep. Sterken et al., 2018	E-MTAB-7019	IL	US22502548_252018610288_S01_GE2_107_Sep09_1_2.txt	wn205	Dev	48	48
in prep. Sterken et al., 2018	E-MTAB-7019	IL	US22502548_252018610282_S02_GE2_107_Sep09_1_4.txt	wn207	Dev	48	48
in prep. Sterken et al., 2018	E-MTAB-7019	IL	US22502548_252018610284_S02_GE2_107_Sep09_1_1.txt	wn207	Rec	2	50
in prep. Sterken et al., 2018	E-MTAB-7019	IL	US22502548_252018610285_S03_GE2_107_Sep09_1_1.txt	wn207	HS	2	48
in prep. Sterken et al., 2018	E-MTAB-7019	IL	US22502548_252018610282_S02_GE2_107_Sep09_1_1.txt	wn209	Dev	48	48
in prep. Sterken et al., 2018	E-MTAB-7019	IL	US22502548_252018610285_S03_GE2_107_Sep09_1_4.txt	wn209	HS	2	48
in prep. Sterken et al., 2018	E-MTAB-7019	IL	US22502548_252018610290_S01_GE2_107_Sep09_1_3.txt	wn209	Rec	2	50
in prep. Sterken et al., 2018	E-MTAB-7019	IL	US22502548_252018610285_S01_GE2_107_Sep09_1_1.txt	wn210	Dev	48	48
in prep. Sterken et al., 2018	E-MTAB-7019	IL	US22502548_252018610283_S02_GE2_107_Sep09_1_2.txt	wn210	Rec	2	50
in prep. Sterken et al., 2018	E-MTAB-7019	IL	US22502548_252018610283_S02_GE2_107_Sep09_1_4.txt	wn210	HS	2	48
in prep. Sterken et al., 2018	E-MTAB-7019	IL	US22502548_252018610282_S02_GE2_107_Sep09_1_2.txt	wn211	Dev	48	48
in prep. Sterken et al., 2018	E-MTAB-7019	IL	US22502548_252018610288_S01_GE2_107_Sep09_1_4.txt	wn211	HS	2	48
in prep. Sterken et al., 2018	E-MTAB-7019	IL	US22502548_252018610289_S01_GE2_107_Sep09_1_3.txt	wn211	Rec	2	50
in prep. Sterken et al., 2018	E-MTAB-7019	IL	US22502548_252018610285_S01_GE2_107_Sep09_1_1.txt	wn212	Rec	2	50
in prep. Sterken et al., 2018	E-MTAB-7019	IL	US22502548_252018610281_S01_GE2_107_Sep09_1_1.txt	wn212	Dev	48	48
in prep. Sterken et al., 2018	E-MTAB-7019	IL	US22502548_252018610281_S01_GE2_107_Sep09_1_3.txt	wn212	HS	2	48
in prep. Sterken et al., 2018	E-MTAB-7019	IL	US22502548_252018610284_S01_GE2_107_Sep09_1_3.txt	wn216	Dev	48	48
in prep. Sterken et al., 2018	E-MTAB-7019	IL	US22502548_252018610284_S02_GE2_107_Sep09_1_3.txt	wn216	Rec	2	50
in prep. Sterken et al., 2018	E-MTAB-7019	IL	US22502548_252018610288_S01_GE2_107_Sep09_1_1.txt	wn216	HS	2	48
in prep. Sterken et al., 2018	E-MTAB-7019	IL	US22502548_252018610283_S02_GE2_107_Sep09_1_2.txt	wn217	Dev	48	48
in prep. Sterken et al., 2018	E-MTAB-7019	IL	US22502548_252018610285_S03_GE2_107_Sep09_1_2.txt	wn217	Rec	2	50
in prep. Sterken et al., 2018	E-MTAB-7019	IL	US22502548_252018610289_S01_GE2_107_Sep09_1_4.txt	wn217	HS	2	48
in prep. Sterken et al., 2018	E-MTAB-7019	IL	US22502548_252018610284_S02_GE2_107_Sep09_1_2.txt	wn219	Dev	48	48
in prep. Sterken et al., 2018	E-MTAB-7019	IL	US22502548_252018610284_S02_GE2_107_Sep09_1_4.txt	wn219	Rec	2	50
in prep. Sterken et al., 2018	E-MTAB-7019	IL	US22502548_252018610289_S01_GE2_107_Sep09_1_1.txt	wn219	HS	2	48
in prep. Sterken et al., 2018	E-MTAB-7019	IL	US22502548_252018610290_S01_GE2_107_Sep09_1_1.txt	wn220	Rec	2	50
in prep. Sterken et al., 2018	E-MTAB-7019	IL	US22502548_252018610290_S01_GE2_107_Sep09_1_2.txt	wn220	HS	2	48
in prep. Sterken et al., 2018	E-MTAB-7019	IL	US22502548_252018610290_S01_GE2_107_Sep09_1_3.txt	wn220	Dev	48	48
in prep. Sterken et al., 2018	E-MTAB-7019	IL	US22502548_252018610285_S01_GE2_107_Sep09_1_2.txt	wn221	Dev	48	48
in prep. Sterken et al., 2018	E-MTAB-7019	IL	US22502548_252018610289_S01_GE2_107_Sep09_1_4.txt	wn221	Rec	2	50
in prep. Sterken et al., 2018	E-MTAB-7019	IL	US22502548_252018610289_S02_GE2_107_Sep09_1_1.txt	wn221	HS	2	48
in prep. Sterken et al., 2018	E-MTAB-7019	IL	US22502548_252018610284_S02_GE2_107_Sep09_1_2.txt	wn223	HS	2	48
in prep. Sterken et al., 2018	E-MTAB-7019	IL	US22502548_252018610290_S02_GE2_107_Sep09_1_4.txt	wn223	Dev	48	48
in prep. Sterken et al., 2018	E-MTAB-7019	IL	US22502548_252018610290_S01_GE2_107_Sep09_1_4.txt	wn223	Rec	2	50
in prep. Sterken et al., 2018	E-MTAB-7019	IL	US22502548_252018610285_S03_GE2_107_Sep09_1_2.txt	wn224	Dev	48	48
in prep. Sterken et al., 2018	E-MTAB-7019	IL	US22502548_252018610288_S01_GE2_107_Sep09_1_2.txt	wn224	HS	2	48
in prep. Sterken et al., 2018	E-MTAB-7019	IL	US22502548_252018610290_S02_GE2_107_Sep09_1_2.txt	wn224	Rec	2	50
in prep. Sterken et al., 2018	E-MTAB-7019	IL	US22502548_252018610282_S01_GE2_107_Sep09_1_2.txt	wn225	Dev	48	48
in prep. Sterken et al., 2018	E-MTAB-7019	IL	US22502548_252018610281_S03_GE2_107_Sep09_1_4.txt	wn225	HS	2	48
in prep. Sterken et al., 2018	E-MTAB-7019	IL	US22502548_252018610289_S01_GE2_107_Sep09_1_1.txt	wn225	Rec	2	50
in prep. Sterken et al., 2018	E-MTAB-7019	IL	US22502548_252018610210_S01_GE2_107_Sep09_1_1.txt	wn226	Rec	2	50
in prep. Sterken et al., 2018	E-MTAB-7019	IL	US22502548_252018610289_S02_GE2_107_Sep09_1_2.txt	wn226	HS	2	48
in prep. Sterken et al., 2018	E-MTAB-7019	IL	US22502548_252018610289_S02_GE2_107_Sep09_1_4.txt	wn226	Dev	48	48
in prep. Sterken et al., 2018	E-MTAB-7019	IL	US22502548_252018610285_S03_GE2_107_Sep09_1_3.txt	wn227	Dev	48	48
in prep. Sterken et al., 2018	E-MTAB-7019	IL	US22502548_252018610282_S03_GE2_107_Sep09_1_3.txt	wn227	HS	2	48
in prep. Sterken et al., 2018	E-MTAB-7019	IL	US22502548_252018610290_S01_GE2_107_Sep09_1_4.txt	wn227	Rec	2	50
in prep. Sterken et al., 2018	E-MTAB-7019	IL	US22502548_252018610283_S02_GE2_107_Sep09_1_3.txt	wn228	Dev	48	48
in prep. Sterken et al., 2018	E-MTAB-7019	IL	US22502548_252018610288_S01_GE2_107_Sep09_1_3.txt	wn228	Rec	2	50
in prep. Sterken et al., 2018	E-MTAB-7019	IL	US22502548_252018610290_S02_GE2_107_Sep09_1_3.txt	wn228	HS	2	48
in prep. Sterken et al., 2018	E-MTAB-7019	IL	US22502548_252018610285_S03_GE2_107_Sep09_1_4.txt	wn229	Dev	48	48
in prep. Sterken et al., 2018	E-MTAB-7019	IL	US22502548_252018610282_S03_GE2_107_Sep09_1_4.txt	wn229	HS	2	48
in prep. Sterken et al., 2018	E-MTAB-7019	IL	US22502548_252018610284_S03_GE2_107_Sep09_1_1.txt	wn229	Rec	2	50
in prep. Sterken et al., 2018	E-MTAB-7019	IL	US22502548_252018610289_S01_GE2_107_Sep09_1_3.txt	wn229	Dev	48	48
in prep. Sterken et al., 2018	E-MTAB-7019	IL	US22502548_252018610283_S02_GE2_107_Sep09_1_4.txt	wn230	Dev	48	48
in prep. Sterken et al., 2018	E-MTAB-7019	IL	US22502548_252018610281_S03_GE2_107_Sep09_1_1.txt	wn230	HS	2	48
in prep. Sterken et al., 2018	E-MTAB-7019	IL	US22502548_252018610289_S02_GE2_107_Sep09_1_1.txt	wn230	Rec	2	50
in prep. Sterken et al., 2018	E-MTAB-7019	IL	US22502548_252018610281_S03_GE2_107_Sep09_1_2.txt	wn232	Dev	48	48
in prep. Sterken et al., 2018	E-MTAB-7019	IL	US22502548_252018610284_S03_GE2_107_Sep09_1_2.txt	wn232	HS	2	48
in prep. Sterken et al., 2018	E-MTAB-7019	IL	US22502548_252018610290_S01_GE2_107_Sep09_1_3.txt	wn232	Rec	2	50
in prep. Sterken et al., 2018	E-MTAB-7019	IL	US22502548_252018610282_S02_GE2_107_Sep09_1_4.txt	wn234	Rec	2	50
in prep. Sterken et al., 2018	E-MTAB-7019	IL	US22502548_252018610284_S02_GE2_107_Sep09_1_3.txt	wn234	Dev	48	48
in prep. Sterken et al., 2018	E-MTAB-7019	IL	US22502548_252018610289_S01_GE2_107_Sep09_1_2.txt	wn234	HS	2	48
in prep. Sterken et al., 2018	E-MTAB-7019	IL	US22502548_252018610281_S01_GE2_107_Sep09_1_4.txt	wn235	Rec	2	50
in prep. Sterken et al., 2018	E-MTAB-7019	IL	US22502548_252018610281_S01_GE2_107_Sep09_1_2.txt	wn235	Dev	48	48
in prep. Sterken et al., 2018	E-MTAB-7019	IL	US22502548_252018610283_S03_GE2_107_Sep09_1_4.txt	wn235	HS	2	48
in prep. Sterken et al., 2018	E-MTAB-7019	IL	US22502548_252018610285_S01_GE2_107_Sep09_1_3.txt	wn239	Dev	48	48
in prep. Sterken et al., 2018	E-MTAB-7019	IL	US22502548_252018610282_S03_GE2_107_Sep09_1_2.txt	wn239	HS	2	48
in prep. Sterken et al., 2018	E-MTAB-7019	IL	US22502548_252018610289_S02_GE2_107_Sep09_1_4.txt	wn239	Rec	2	50
in prep. Sterken et al., 2018	E-MTAB-7019	IL	US22502548_252018610285_S03_GE2_107_Sep09_1_1.txt	wn240	Dev	48	48
in prep. Sterken et al., 2018	E-MTAB-7019	IL	US22502548_252018610281_S03_GE2_107_Sep09_1_2.txt	wn240	HS	2	48
in prep. Sterken et al., 2018	E-MTAB-7019	IL	US22502548_252018610284_S03_GE2_107_Sep09_1_1.txt	wn240	Dev	48	48
in prep. Sterken et al., 2018	E-MTAB-7019	IL	US22502548_252018610289_S02_GE2_107_Sep09_1_3.txt	wn240	Rec	2	50
in prep. Sterken et al., 2018	E-MTAB-7019	IL	US22502548_252018610283_S02_GE2_107_Sep09_1_1.txt	wn242	Rec	2	50
in prep. Sterken et al., 2018	E-MTAB-7019	IL	US22502548_252018610283_S03_GE2_107_Sep09_1_2.txt	wn242	HS	2	48
in prep. Sterken et al., 2018	E-MTAB-7019	IL	US22502548_252018610290_S02_GE2_107_Sep09_1_1.txt	wn242	Dev	48	48
in prep. Sterken et al., 2018	E-MTAB-7019	IL	US22502548_252018610284_S02_GE2_107_Sep09_1_4.txt	wn243	Dev	48	48
in prep. Sterken et al., 2018	E-MTAB-7019	IL	US22502548_252018610285_S03_GE2_107_Sep09_1_3.txt	wn243	Rec	2	50
in prep. Sterken et al., 2018	E-MTAB-7019	IL	US22502548_252018610281_S03_GE2_107_Sep09_1_3.txt	wn243	HS	2	48
in prep. Sterken et al., 2018	E-MTAB-7019	IL	US22502548_252018610288_S01_GE2_107_Sep09_1_3.txt	wn244	HS	2	48
in prep. Sterken et al., 2018	E-MTAB-7019	IL	US22502548_252018610290_S01_GE2_107_Sep09_1_1.txt	wn244	Dev	48	48
in prep. Sterken et al., 2018	E-MTAB-7019	IL	US22502548_252018610290_S02_GE2_107_Sep09_1_4.txt	wn244	Rec	2	50
in prep. Sterken et al., 2018	E-MTAB-7019	IL	US22502548_252018610282_S01_GE2_107_Sep09_1_4.txt	wn245	Dev	48	48
in prep. Sterken et al., 2018	E-MTAB-7019	IL	US22502548_252018610282_S03_GE2_107_Sep09_1_3.txt	wn245	Rec	2	50
in prep. Sterken et al., 2018	E-MTAB-7019	IL	US22502548_252018610290_S02_GE2_107_Sep09_1_2.txt	wn245	HS	2	48
in prep. Sterken et al., 2018	E-MTAB-7019	IL	US22502548_252018610289_S01_GE2_107_Sep09_1_1.txt	wn246	Rec	2	50
in prep. Sterken et al., 2018	E-MTAB-7019	IL	US22502548_252018610281_S03_GE2_107_Sep09_1_1.txt	wn246	Rec	2	50
in prep. Sterken et al., 2018	E-MTAB-7019	IL	US22502548_252018610283_S03_GE2_107_Sep09_1_1.txt	wn246	HS	2	48
in prep. Sterken et al., 2018	E-MTAB-7019	IL	US22502548_252018610290_S01_GE2_107_Sep09_1_3.txt	wn246	Dev	48	48
in prep. Sterken et al., 2018	E-MTAB-7019	IL	US22502548_252018610289_S01_GE2_107_Sep09_1_1.txt	wn248	Dev	48	48
in prep. Sterken et al., 2018	E-MTAB-7019	IL	US22502548_252018610282_S02_GE2_107_Sep09_1_2.txt	wn248	HS	2	48
in prep. Sterken et al., 2018	E-MTAB-7019	IL	US22502548_252018610283_S01_GE2_107_Sep09_1_1.txt	wn250	Dev	48	48
in prep. Sterken et al., 2018	E-MTAB-7019	IL	US22502548_252018610290_S02_GE2_107_Sep09_1_1.txt	wn250	HS	2	48
in prep. Sterken et al., 2018	E-MTAB-7019	IL	US22502548_252018610281_S03_GE2_107_Sep09_1_4.txt	wn250	Rec	2	50
in prep. Sterken et al., 2018	E-MTAB-7019	IL	US22502548_252018610282_S03_GE2_107_Sep09_1_4.txt	wn251	Rec	2	50
in prep. Sterken et al., 2018	E-MTAB-7019	IL	US22502548_252018610284_S03_GE2_107_Sep09_1_3.txt	wn251	HS	2	48
in prep. Sterken et al., 2018	E-MTAB-7019	IL	US22502548_252018610288_S01_GE2_107_Sep09_1_4.txt	wn251	Dev	48	48
in prep. Sterken et al., 2018	E-MTAB-7019	IL	US22502548_252018610290_S01_GE2_107_Sep09_1_4.txt	wn252	HS	2	48
in prep. Sterken et al., 2018	E-MTAB-7019	IL	US22502548_252018610285_S01_GE2_107_Sep09_1_1.txt	wn252	Dev	48	48
in prep. Sterken et al., 2018	E-MTAB-7019	IL	US22502548_252018610288_S01_GE2_107_Sep09_1_4.txt	wn252	Rec	2	50
in prep. Sterken et al., 2018	E-MTAB-7019	IL	US22502548_252018610281_S01_GE2_107_Sep09_1_2.txt	wn254	Dev	48	48
in prep. Sterken et al., 2018	E-MTAB-7019	IL	US22502548_252018610283_S03_GE2_107_Sep09_1_2.txt	wn254	Rec	2	50
in prep. Sterken et al., 2018	E-MTAB-7019	IL	US22502548_252018610283_S03_GE2_107_Sep09_1_3.txt	wn254	HS	2	48
in prep. Sterken et al., 2018	E-MTAB-7019	IL	US22502548_252018610282_S03_GE2_107_Sep09_1_1.txt	wn255	Rec	2	50
in prep. Sterken et al., 2018	E-MTAB-7019	IL	US22502548_252018610289_S02_GE2_107_Sep09_1_3.txt	wn255	HS	2	48
in prep. Sterken et al., 2018	E-MTAB-7019	IL	US22502548_252018610219_S01_GE2_107_Sep09_1_3.txt	wn255	Dev	48	48
in prep. Sterken et al., 2018	E-MTAB-7019	IL	US22502548_252018610283_S01_GE2_107_Sep09_1_4.txt	wn258	HS	2	48
in prep. Sterken et al., 2018	E-MTAB-7019	IL	US22502548_252018610283_S03_GE2_107_Sep09_1_3.txt	wn258	Rec	2	50
in prep. Sterken et al., 2018	E-MTAB-7019	IL	US22502548_252018610289_S01_GE2_107_Sep09_1_2.txt	wn258	Dev	48	48
in prep. Sterken et al., 2018	E-MTAB-7019	IL	US22502548_252018610283_S01_GE2_107_Sep09_1_2.txt	wn260	Dev	48	48
in prep. Sterken et al., 2018	E-MTAB-7019	IL	US22502548_252018610290_S02_GE2_107_Sep09_1_3.txt	wn260	Rec	2	50
in prep. Sterken et al., 2018	E-MTAB-7019	IL	US22502548_252018610288_S01_GE2_107_Sep09_1_3.txt	wn260	HS	2	48
in prep. Sterken et al., 2018	E-MTAB-7019	IL	US22502548_252018610219_S01_GE2_107_Sep09_1_1.txt	wn266	Dev	48	48
in prep. Sterken et al., 2018	E-MTAB-7019	IL	US22502548_252018610284_S01_GE2_107_Sep09_1_4.txt	wn266	HS	2	48
in prep. Sterken et al., 2018	E-MTAB-7019	IL	US22502548_252018610288_S01_GE2_107_Sep09_1_2.txt	wn266	Rec	2	50
in prep. Sterken et al., 2018	E-MTAB-7019	IL	US22502548_252018610284_S03_GE2_107_Sep09_1_2.txt	wn267	Rec	2	50
in prep. Sterken et al., 2018	E-MTAB-7019	IL	US22502548_252018610281_S01_GE2_107_Sep09_1_4.txt	wn267	HS	2	48
in prep. Sterken et al., 2018	E-MTAB-7019	IL	US22502548_252018610283_S01_GE2_107_Sep09_1_3.txt	wn267	Dev	48	48
in prep. Sterken et al., 2018	E-MTAB-7019	IL	US22502548_252018610290_S01_GE2_107_Sep09_1_1.txt	wn268	HS	2	48
in prep. Sterken et al., 2018	E-MTAB-7019	IL	US22502548_252018610284_S03_GE2_107_Sep09_1_4.txt	wn268	Rec	2	50
in prep. Sterken et al., 2018	E-MTAB-7019	IL	US22502548_252018610224_S01_GE2_107_Sep09_1_3.txt	wn268	Dev	48	48
in prep. Sterken et al., 2018	E-MTAB-7019	IL	US22502548_252018610284_S01_GE2_107_Sep09_1_2.txt	wn270	HS	2	48
in prep. Sterken et al., 2018	E-MTAB-7019	IL	US22502548_252018610284_S03_GE2_107_Sep09_1_3.txt	wn270	Rec	2	50
in prep. Sterken et al., 2018	E-MTAB-7019	IL	US22502548_252018610219_S01_GE2_107_Sep09_1_1.txt	wn270	Dev	48	48
in prep. Sterken et al., 2018	E-MTAB-7019	IL	US22502548_252018610289_S01_GE2_107_Sep09_1_3.txt	wn271	Dev	48	48
in prep. Sterken et al., 2018	E-MTAB-7019	IL	US22502548_252018610210_S01_GE2_107_Sep09_1_1.txt	wn271	Rec	2	50
in prep. Sterken et al., 2018	E-MTAB-7019	IL	US22502548_252018610290_S01_GE2_107_Sep09_1_4.txt	wn271	HS	2	48
in prep. Sterken et al., 2018	E-MTAB-7019	IL	US22502548_252018610282_S01_GE2_107_Sep09_1_1.txt	wn273	Dev	48	48
in prep. Sterken et al., 2018	E-MTAB-7019	IL	US22502548_252018610283_S02_GE2_107_Sep09_1_3.txt	wn273	HS	2	48
in prep. Sterken et al., 2018	E-MTAB-7019	IL	US22502548_252018610289_S02_GE2_107_Sep09_1_2.txt	wn273	Rec	2	50
in prep. Sterken et al., 2018	E-MTAB-7019	IL	US22502548_252018610223_S01_GE2_107_Sep09_1_3.txt	wn274	Rec	2	50
in prep. Sterken et al., 2018	E-MTAB-7019	IL	US22502548_252018610290_S01_GE2_107_Sep09_1_2.txt	wn274	HS	2	48
in prep. Sterken et al., 2018	E-MTAB-7019	IL	US22502548_252018610219_S01_GE2_107_Sep09_1_2.txt	wn274	Dev	48	48
in prep. Sterken et al., 2018	E-MTAB-7019	IL	US22502548_252018610283_S01_GE2_107_Sep09_1_3.txt	wn277	Dev	48	48
in prep. Sterken et al., 2018	E-MTAB-7019	IL	US22502548_252018610283_S01_GE2_107_Sep09_1_2.txt	wn277	HS	2	48
in prep. Sterken et al., 2018	E-MTAB-7019	IL	US22502548_252018610284_S01_GE2_107_Sep09_1_1.txt	wn277	Rec	2	50
in prep. Sterken et al., 2018	E-MTAB-7019	IL	US22502548_252018610284_S01_GE2_107_Sep09_1_3.txt	wn278	HS	2	48
in prep. Sterken et al., 2018	E-MTAB-7019	IL	US22502548_252018610285_S01_GE2_107_Sep09_1_3.txt	wn278	Rec	2	50
in prep. Sterken et al., 2018	E-MTAB-7019	IL	US22502548_252018610290_S01_GE2_107_Sep09_1_1.txt	wn278	Dev	48	48
in prep. Sterken et al., 2018	E-MTAB-7019	IL	US22502548_252018610289_S01_GE2_107_Sep09_1_4.txt	wn279	Dev	48	48
in prep. Sterken et al., 2018	E-MTAB-7019	IL	US22502548_252018610223_S01_GE2_107_Sep09_1_3.txt	wn279	HS	2	48
in prep. Sterken et al., 2018	E-MTAB-7019	IL	US22502548_252018610283_S01_GE2_107_Sep09_1_1.txt	wn279	Rec	2	50
in prep. Sterken et al., 2018	E-MTAB-7019	IL	US22502548_252018610285_S01_GE2_107_Sep09_1_1.txt	wn280	HS	2	48
in prep. Sterken et al., 2018	E-MTAB-7019	IL	US22502548_252018610283_S01_GE2_107_Sep09_1_4.txt	wn280	Dev	48	48
in prep. Sterken et al., 2018	E-MTAB-7019	IL	US22502548_252018610284_S01_GE2_107_Sep09_1_2.txt	wn280	Rec	2	50
in prep. Sterken et al., 2018	E-MTAB-7019	IL	US22502548_252018610281_S02_GE2_107_Sep09_1_3.txt	wn281	Rec	2	50
in prep. Sterken et al., 2018	E-MTAB-7019	IL	US22502548_252018610288_S01_GE2_107_Sep09_1_3.txt	wn281	Dev	48	48
in prep. Sterken et al., 2018	E-MTAB-7019	IL	US22502548_252018610281_S02_GE2_107_Sep09_1_1.txt	wn281	HS	2	48
in prep. Sterken et al., 2018	E-MTAB-7019	IL	US22502548_252018610225_S01_GE2_107_Sep09_1_4.txt	wn282	Dev	48	48
in prep. Sterken et al., 2018	E-MTAB-7019	IL	US22502548_252018610281_S02_GE2_107_Sep09_1_4.txt	wn286	Rec	2	50
in prep. Sterken et al., 2018	E-MTAB-7019	IL	US22502548_252018610281_S02_GE2_107_Sep09_1_4.txt	wn286	HS	2	48
in prep. Sterken et al., 2018	E-MTAB-7019	IL	US22502548_252018610290_S01_GE2_107_Sep09_1_2.txt	wn286	Dev	48	48
in prep. Sterken et al., 2018	E-MTAB-7019	IL	US22502548_252018610285_S01_GE2_107_Sep09_1_4.txt	wn287	Rec	2	50
in prep. Sterken et al., 2018	E-MTAB-7019	IL	US22502548_252018610285_S01_GE2_107_Sep09_1_3.txt	wn287	HS	2	48
in prep. Sterken et al., 2018	E-MTAB-7019	IL	US22502548_252018610281_S02_GE2_107_Sep09_1_3.txt	wn287	Dev	48	48
in prep. Sterken et al., 2018	E-MTAB-7019	IL	US22502548_252018610282_S01_GE2_107_Sep09_1_1.txt	wn288	HS	2	48
in prep. Sterken et al., 2018	E-MTAB-7019	IL	US22502548_252018610283_S03_GE2_107_Sep09_1_1.txt	wn288	Dev	48	48
in prep. Sterken et al., 2018	E-MTAB-7019	IL	US22502548_252018610289_S01_GE2_107_Sep09_1_3.txt	wn288	Rec	2	50
in prep. Sterken et al., 2018	E-MTAB-7019	IL	US22502548_252018610285_S01_GE2_107_Sep09_1_4.txt	wn289	Rec	2	50
in prep. Sterken et al., 2018	E-MTAB-7019	IL	US22502548_252018610289_S01_GE2_107_Sep09_1_4.txt	wn289	HS	2	48
in prep. Sterken et al., 2018	E-MTAB-7019	IL	US22502548_252018610281_S02_GE2_107_Sep09_1_2.txt	wn290	HS	2	48
in prep. Sterken et al., 2018	E-MTAB-7019	IL	US22502548_252018610282_S02_GE2_107_Sep09_1_1.txt	wn290	Rec	2	50
in prep. Sterken et al., 2018	E-MTAB-7019	IL	US22502548_252018610281_S03_GE2_107_Sep09_1_3.txt	wn290	Dev	48	48
in prep. Sterken et al., 2018	E-MTAB-7019	set5	US22502548_252018610288_S01_GE2_107_Sep09_1_1.txt	CB4856	Rec	2	50
in prep. Sterken et al., 2018	E-MTAB-7019	set6	US22502548_252018610284_S01_GE2_107_Sep09_1_4.txt	CB4856	HS	2	48
in prep. Sterken et al., 2018	E-MTAB-7019	set10	US22502548_252018610282_S01_GE2_107_Sep09_1_3.txt	CB4856	Rec	2	50
in prep. Sterken et al., 2018	E-MTAB-7019	set10	US22502548_252018610282_S02_GE2_107_Sep09_1_3.txt	CB4856	Dev	48	48
in prep. Sterken et al., 2018	E-MTAB-7019	set5	US22502548_252018610223_S01_GE2_107_Sep09_1_1.txt	CB4856	Dev	48	48
in prep. Sterken et al., 2018	E-MTAB-7019	set6	US22502548_252018610219_S01_GE2_107_Sep09_1_1.txt	CB4856	Rec	2	50
in prep. Sterken et al., 2018	E-MTAB-7019	set6	US22502548_252018610223_S02_GE2_107_Sep09_1_3.txt	CB4856	Rec	2	50
in prep. Sterken et al., 2018	E-MTAB-7019	set6	US22502548_252018610289_S01_GE2_107_Sep09_1_2.txt	CB4856	Dev	48	48
in prep. Sterken et al., 2018	E-MTAB-7019	set10	US22502548_252018610221_S01_GE2_107_Sep09_1_3.txt	CB4856	Rec	2	50
in prep. Sterken et al., 2018	E-MTAB-7019	IL	US22502548_252018610285_S01_GE2_107_Sep09_1_4.txt	CB4856	HS	2	48
in prep. Sterken et al., 2018	E-MTAB-7019	set10	US22502548_252018610225_S01_GE2_107_Sep09_1_3.txt	N2	Rec	2	50
in prep. Sterken et al., 2018	E-MTAB-7019	IL	US22502548_252018610282_S03_GE2_107_Sep09_1_1.txt	N2	Dev	48	48
in prep. Sterken et al., 2018	E-MTAB-7019	IL	US22502548_252018610224_S01_GE2_107_Sep09_1_3.txt	N2	Dev	48	48
in prep. Sterken et al., 2018	E-MTAB-7019	set10	US22502548_252018610282_S01_GE2_107_Sep09_1_3.txt	N2	Rec	2	50
in prep. Sterken et al., 2018	E-MTAB-7019	set10	US22502548_252018610282_S02_GE2_107_Sep09_1_3.txt	N2	Rec	2	50
in prep. Sterken et al., 2018	E-MTAB-7019	IL	US22502548_252018610285_S01_GE2_107_Sep09_1_2.txt	N2	Dev	48	48
Snoek et al., 2014	E-MTAB-7019	set11	US22502548_252018610226_S01_GE2_107_Sep09_1_1.txt	N2	Dev	50	50
Snoek et al., 2014	E-MTAB-7019	set11	US22502548_252018610226_S01_GE2_107_Sep09_1_2.txt	N2	Dev	52	52
Snoek et al., 2014	E-MTAB-7019	set11	US22502548_252018610226_S01_GE2_107_Sep09_1_3.txt	N2	Dev	45	45
Snoek et al., 2014	E-MTAB-7019	set11	US22502548_252018610226_S01_GE2_107_Sep09_1_4.txt	N2	Dev	47	47
Snoek et al., 2014	E-MTAB-7019	set11	US22502548_252018610222_S01_GE2_107_Sep09_1_2.txt	N2	Dev	47.5	47.5
Snoek et al., 2014	E-MTAB-7019	set11	US22502548_252018610222_S01_GE2_107_Sep09_1_4.txt	N2	Dev	44	44
Snoek et al., 2014	E-MTAB-7019	set13	US22502548_252018610517_S02_GE2_107_Sep09_1_1.txt	N2	Dev	48	48
Snoek et al., 2014	E-MTAB-7019	set13	US22502548_252018610517_S02_GE2_107_Sep09_1_2.txt	N2	Dev	50	50
Snoek et al., 2014	E-MTAB-7019	set13	US22502548_252018610517_S02_GE2_107_Sep09_1_3.txt	N2	Dev	52	52
Snoek et al., 2014	E-MTAB-7019	set13	US22502548_252018610517_S02_GE2_107_Sep09_1_4.txt	N2	Dev	53	53
Snoek et al., 2014	E-MTAB-7019	set11	US22502548_252018610226_S01_GE2_107_Sep09_1_1.txt	N2	Dev	46	46
Snoek et al., 2014	E-MTAB-7019	set11	US22502548_252018610226_S01_GE2_107_Sep09_1_2.txt	N2	Dev	48	48
Snoek et al., 2014	E-MTAB-7019	set11	US22502548_252018610226_S01_GE2_107_Sep09_1_3.txt	N2	Dev	49	49
Snoek et al., 2014	E-MTAB-7019	set11	US22502548_252018610226_S01_GE2_107_Sep09_1_4.txt	N2	Dev	51	51
Snoek et al., 2014	E-MTAB-7019	set13	US22502548_252018610517_S02_GE2_107_Sep09_1_1.txt	N2	Dev	54	54
Snoek et al., 2014	E-MTAB-7019	set13	US22502548_252018610517_S02_GE2_107_Sep09_1_2.txt	N2	Dev	55	55
Snoek et al., 2014	E-MTAB-7019	set13	US22502548_252018610517_S02_GE2_107_Sep09_1_3.txt	N2	Dev	56	56
Snoek et al., 2014	E-MTAB-7019	set13	US22502548_252018610517_S02_GE2_107_Sep09_1_4.txt	N2	Dev	58	58
NEW	E-MTAB-7007	set2	US22502548_252018610118_S01_GE2_107_Sep09_1_1.txt	CB4856	HS	6	52
NEW	E-MTAB-7007	set2	US22502548_252018610118_S01_GE2_107_Sep09_1_4.txt	CB4856	HS	1	47
NEW	E-MTAB-7007	set3	4_0704_cbhsvsn2hs.txt	CB4856	HS	4	50
NEW	E-MTAB-7007	set5	US22502548_252018610288_S01_GE2_107_Sep09_1_4.txt	CB4856	HS	0.5	46.5
NEW	E-MTAB-7007	set2	US22502548_252018610118_S01_GE2_107_Sep09_1_3.txt	CB4856	HS	0.5	46.5
NEW	E-MTAB-7007	set2	US22502548_252018610118_S01_GE2_107_Sep09_1_4.txt	CB4856	HS	0.5	46.5
NEW	E-MTAB-7007	set3	1_0704_n2ctvscbct.txt	CB4856	HS	0	46
NEW	E-MTAB-7007	set7	US22502548_252018610515_S01_GE2_107_Sep09_1_2.txt	N2	Rec	2	50
NEW	E-MTAB-7007	set7	US22502548_252018610515_S01_GE2_107_Sep09_1_4.txt	N2	Rec	2	50
NEW	E-MTAB-7007	set7	US22502548_252018610516_S01_GE2_107_Sep09_1_2.txt	N2	Rec	4	52
NEW	E-MTAB-7007	set7	US22502548_252018610516_S01_GE2_107_Sep09_1_4.txt	N2	Rec	0.5	48.5
NEW	E-MTAB-7007	set8	US22502548_252018610565_S03_GE2_107_Sep09_1_2.txt	N2	Rec	0.5	48.5
NEW	E-MTAB-7007	set4	US22502548_252018610512_S01_GE2_107_Sep09_1_2.txt	N2	Rec	1.5	49.5
NEW	E-MTAB-7007	set4	US22502548_252018610512_S01_GE2_107_Sep09_1_3.txt	N2	Rec	1.5	49.5
NEW	E-MTAB-7007	set4	US22502548_252018610512_S01_GE2_107_Sep09_1_4.txt	N2	Rec	6	54
NEW	E-MTAB-7007	set4	US22502548_252018610559_S03_GE2_107_Sep09_1_1.txt	N2	Rec	1.5	49.5
NEW	E-MTAB-7007	set4	US22502548_252018610559_S03_GE2_107_Sep09_1_2.txt	N2	Rec	0.5	48.5
NEW	E-MTAB-7007	set4	US22502548_252018610559_S03_GE2_107_Sep09_1_3.txt	N2	Rec	6	54
NEW	E-MTAB-7007	set5	US22502548_252018610288_S01_GE2_107_Sep09_1_1.txt	N2	HS	0	46
NEW	E-MTAB-7007	set5	US22502548_252018610288_S01_GE2_107_Sep09_1_4.txt	N2	HS	0.5	46.5
NEW	E-MTAB-7007	set7	US22502548_252018610515_S01_GE2_107_Sep09_1_1.txt	N2	Rec	4	52
NEW	E-MTAB-7007	set7	US22502548_252018610515_S01_GE2_107_Sep09_1_3.txt	N2	Rec	1	49
NEW	E-MTAB-7007	set7	US22502548_252018610516_S01_GE2_107_Sep09_1_1.txt	N2	Rec	2	50
NEW	E-MTAB-7007	set7	US22502548_252018610516_S01_GE2_107_Sep09_1_3.txt	N2	Rec	4	50
NEW	E-MTAB-7007	set8	US22502548_252018610565_S03_GE2_107_Sep09_1_1.txt	N2	Rec	0	48
NEW	E-MTAB-7007	set8	US22502548_252018610565_S03_GE2_107_Sep09_1_3.txt	N2	Rec	1	49
